# Symbiotic diversification relies on an ancestral gene network in plants

**DOI:** 10.1101/2025.04.01.646537

**Authors:** Leonardo Castanedo, Katharina Melkonian, Tatiana Vernié, Lucie Chauderon, Tifenn Pellen, Matheus E. Bianconi, Corinne Lefort, Cyril Libourel, Aurélie Le Ru, Simon Aziz, Cristina Latorre, Océane Thiercelin, Nathalie Rodde, Stephane Cauet, Caroline Callot, Laura Forrest, Tomoaki Nishiyama, Wickell D David, Fay-Wei Li, Jean Keller, Pierre-Marc Delaux

## Abstract

Symbioses have been fundamental to colonization of terrestrial ecosystems by plants and their evolution. Emergence of the ancient arbuscular mycorrhizal symbiosis was followed by the diversification of alternative intracellular symbioses, such as the ericoid mycorrhizae (ErM). We aimed at understanding how these diversifications occurred. We sequenced the genomes of ErM-forming liverworts, and reconstituted symbiosis under laboratory conditions. We demonstrated the existence of a nutrient-regulated symbiotic state that enables ErM and underlies intracellular colonization of plant tissues. Comparative transcriptomic analyses identified an ancestral gene module associated with intracellular symbiosis beyond ErM. Genetic manipulations in the liverwort *Marchantia paleacea*, phylogenetics and transactivation assays demonstrated its essential function for intracellular symbiosis. We conclude that plant have maintained, and convergently recruited, an ancestral gene module for intracellular symbioses.
