## Supplementary material for "Symbiotic diversification relies on an ancestral gene network in plants": Table S6 ipr enrichment non-permissive down.tsv

ID	Description	GeneRatio	BgRatio	pvalue	p.adjust	qvalue	geneID	Count
Carotenoid oxygenase	IPR004294	3/22	26/21820	2.27832089309686e-06	6.83496267929057e-05	3.11770227476412e-05	Calfis_g17528/Calfis_g24521/Calfis_g23909	3
Aldolase-type TIM barrel	IPR013785	2/22	149/21820	0.00978287668177443	0.0474791422511553	0.0216571526057901	Calfis_g3103/Calfis_g9396	2
Glycoside hydrolase family 9, His active site	IPR018221	1/22	10/21820	0.0100389315475382	0.0474791422511553	0.0216571526057901	Calfis_g9634	1
Cytochrome P450, conserved site	IPR017972	2/22	167/21820	0.0121645713084889	0.0474791422511553	0.0216571526057901	Calfis_g35334/Calfis_g12808	2
PLP-binding barrel	IPR029066	1/22	13/21820	0.0130318034410458	0.0474791422511553	0.0216571526057901	Calfis_g31974	1
Transcription factor IND-like	IPR045843	1/22	13/21820	0.0130318034410458	0.0474791422511553	0.0216571526057901	Calfis_g16219	1
Glycoside hydrolase family 9	IPR001701	1/22	14/21820	0.0140275066704815	0.0474791422511553	0.0216571526057901	Calfis_g9634	1
Cytochrome P450, E-class, group I	IPR002401	2/22	181/21820	0.0141753705043113	0.0474791422511553	0.0216571526057901	Calfis_g35334/Calfis_g12808	2
Cytochrome P450	IPR001128	2/22	202/21820	0.0174422236413757	0.0474791422511553	0.0216571526057901	Calfis_g35334/Calfis_g12808	2
Cytochrome P450 superfamily	IPR036396	2/22	203/21820	0.017605107583698	0.0474791422511553	0.0216571526057901	Calfis_g35334/Calfis_g12808	2
Rab-GAP-TBC domain	IPR000195	1/22	19/21820	0.0189916569004621	0.0474791422511553	0.0216571526057901	Calfis_g12050	1
Rab-GAP-TBC domain superfamily	IPR035969	1/22	19/21820	0.0189916569004621	0.0474791422511553	0.0216571526057901	Calfis_g12050	1
Membrane transport PIN-like	IPR004776	1/22	23/21820	0.0229457906288677	0.0529518245281562	0.0241534638198607	Calfis_g7593	1
ABC transporter C family, six-transmembrane helical domain 1	IPR044746	1/22	36/21820	0.0356919269523468	0.0733315933104088	0.0334494987029935	Calfis_g18987	1
ABC transporter C family, six-transmembrane helical domain 2	IPR044726	1/22	37/21820	0.0366657966552044	0.0733315933104088	0.0334494987029935	Calfis_g18987	1
Six-hairpin glycosidase superfamily	IPR008928	1/22	43/21820	0.0424893288843143	0.0796674916580894	0.0363395575984267	Calfis_g9634	1
Six-hairpin glycosidase-like superfamily	IPR012341	1/22	47/21820	0.0463529981820433	0.081799408556547	0.0373120109205302	Calfis_g9634	1
Exostosin, GT47 domain	IPR040911	1/22	61/21820	0.0597589837174034	0.0961979713714456	0.0438797764150454	Calfis_g6774	1
Exostosin-like	IPR004263	1/22	67/21820	0.0654491675891853	0.0961979713714456	0.0438797764150454	Calfis_g6774	1
Myc-type, basic helix-loop-helix (bHLH) domain	IPR011598	1/22	68/21820	0.0663943300179558	0.0961979713714456	0.0438797764150454	Calfis_g16219	1
Helix-loop-helix DNA-binding domain superfamily	IPR036638	1/22	69/21820	0.0673385799600119	0.0961979713714456	0.0438797764150454	Calfis_g16219	1
ABC transporter type 1, transmembrane domain	IPR011527	1/22	112/21820	0.107089912399967	0.139682494434739	0.0637148220228635	Calfis_g18987	1
ABC transporter type 1, transmembrane domain superfamily	IPR036640	1/22	112/21820	0.107089912399967	0.139682494434739	0.0637148220228635	Calfis_g18987	1
Leucine-rich repeat-containing N-terminal, plant-type	IPR013210	1/22	128/21820	0.121464042826493	0.151830053533116	0.0692558138922987	Calfis_g7785	1
ABC transporter-like, conserved site	IPR017871	1/22	189/21820	0.174265320683812	0.209118384820575	0.0953873334269288	Calfis_g18987	1
ABC transporter-like, ATP-binding domain	IPR003439	1/22	244/21820	0.219264209060318	0.252997164300367	0.115402215294904	Calfis_g18987	1
Serine-threonine/tyrosine-protein kinase, catalytic domain	IPR001245	1/22	283/21820	0.249743606760011	0.277492896400012	0.12657570712983	Calfis_g7785	1
Leucine-rich repeat	IPR001611	1/22	336/21820	0.289348314866734	0.31001605164293	0.141410830573968	Calfis_g7785	1
Protein kinase, ATP binding site	IPR017441	1/22	421/21820	0.348729209962202	0.360754355133313	0.164554618130985	Calfis_g7785	1
AAA+ ATPase domain	IPR003593	1/22	464/21820	0.376934520551914	0.376934520551914	0.171935044462276	Calfis_g18987	1
