## Supplementary material for "Symbiotic diversification relies on an ancestral gene network in plants": Table S8 species list gene trees.xlsx

### Sheet: db_metadata_selected_species_fo
species	clade	order	family	speciesCode	endosymbiosis	ams	rns	ericoid	orchidoid	noSymbiosis	used_for_CSP_analyses	used_for_ERS_analyses	used_for_orthoggroups_reconstruction	publication	genomeAccession
Acer saccharum	Angiosperms	Sapindales	Sapindaceae	Acesac	1	1	0	0	0	0	0	1		10.1111/tpj.15657	GCA_030490815.1
Acorus gramineus	Angiosperms	Acorales	Acoraceae	Acogra	1	1	0	0	0	0	0	1		10.1038/s41467-023-38829-3	GCA_030737835.1
Adiantum capillus-veneris	Ferns	Polypodiales	Pteridaceae	Adicap	1	1	0	0	0	0	1	0		10.1038/s41477-022-01222-x	GCA_014529385.2
Adiantum nelumboides	Ferns	Polypodiales	Pteridaceae	Adinel	1	1	0	0	0	0	0	1		10.1038/gbe/evac127	GCA_022343405.2
Aeschynomene evenia	Angiosperms	Fabales	Fabaceae	Aeseve	1	1	1	0	0	0	0	1		10.1038/s41467-021-21094-7	v1.0
Alnus glutinosa	Angiosperms	Fagales	Betulaceae	Alnglu	1	1	1	0	0	0	0	1		10.1126/science.aat1743	v1.0
Alsophila spinulosa	Ferns	Cyatheales	Cyatheaceae	Alsspi	1	1	0	0	0	0	0	1		10.1038/s41477-022-01146-6	NC
Amaranthus hypochondriacus	Angiosperms	Caryophyllales	Amaranthaceae	Amahyp	0	0	0	0	0	1	0	1		10.3835/plantgenome2015.07.0062	v2.0
Amborella trichopoda	Angiosperms	Amborellales	Amborellaceae	Ambtri	1	1	0	0	0	0	1	1		10.1126/science.1241089	v1.0
Ananas comosus	Angiosperms	Poales	Bromeliaceae	Anacom	1	1	0	0	0	0	0	1		10.1038/ng.3435	v3.0
Anthoceros agrestis cv. OXF	Hornworts	Anthocerotales	Anthocerotaceae	AntagrOXF	1	1	0	0	0	0	1	1	1	10.1038/s41477-020-0618-2	NC
Anthoceros angustus	Hornworts	Anthocerotales	Anthocerotaceae	Antang	1	1	0	0	0	0	1	0	1	10.1038/s41477-019-0588-4	NC
Anthoceros fusiformis	Hornworts	Anthocerotales	Anthocerotaceae	Antfus	1	1	0	0	0	0	0	1	0	10.1038/s41477-024-01883-w	v1.0
Anthoceros punctatus	Hornworts	Anthocerotales	Anthocerotaceae	Antpun	1	1	0	0	0	0	1	0	1	10.1038/s41477-020-0618-2	NC
Apostasia shenzhenica	Angiosperms	Asparagales	Orchidaceae	Aposhe	1	0	0	0	1	0	0	1		10.1038/nature23897	GCA_002786265.1
Aquilegia coerulea	Angiosperms	Ranunculales	Ranunculaceae	Aqucoe	1	1	0	0	0	0	0	1		10.7554/eLife.36426	v3.0
Arabidopsis thaliana	Angiosperms	Brassicales	Brassicaceae	Aratha	0	0	0	0	0	1	1	1		10.1093/nar/gkr1090	TAIR10
Arachis hypogaea	Angiosperms	Fabales	Fabaceae	Arahyp	1	1	1	0	0	0	0	1		10.25739/hb5x-wx74	Tifrunner KYV3-CCJH
Aristolochia fimbriata	Angiosperms	Piperales	Aristolochiaceae	Arifim	1	1	0	0	0	0	0	1		10.1038/s41477-021-00990-2	GCA_019845555.1
Avicennia marina	Angiosperms	Lamiales	Acanthaceae	Avimar	1	1	0	0	0	0	0	1		10.1093/g3journal/jkaa025	GCA_013168755.1
Azolla filiculoides	Ferns	Salviniales	Salviniaceae	Azofil	0	0	0	0	0	0	1	1		10.1038/s41477-018-0188-8	v1.2
Begonia fuchsioides	Angiosperms	Cucurbitales	Begoniaceae	Begfuc	1	1	0	0	0	0	0	1		10.1126/science.aat1743	v1.0
Beta vulgaris	Angiosperms	Caryophyllales	Chenopodiaceae	Betvul	0	0	0	0	0	1	0	1		10.1101/2020.09.15.298315	GCF_026745355.1
Brassica rapa	Angiosperms	Brassicales	Brassicaceae	Brarap	0	0	0	0	0	1	0	1		10.1101/2021.11.27.470189	v3.5
Buxus sinica	Angiosperms	Buxales	Buxaceae	Buxsin	1	1	0	0	0	0	0	1		10.1038/s41467-022-28312-w	v1.0
Calypogeia fissa	Liverworts	Jungermanniales	Calypogeiaceae	Calfis	1	0	0	1	0	0	1	1	1	this study	v1.0
Camellia sinensis	Angiosperms	Ericales	Theaceae	Camsin	1	1	0	0	0	0	0	1		10.1073/pnas.1719622115	GCF_004153795.1
Capsella grandiflora	Angiosperms	Brassicales	Brassicaceae	Capgra	0	0	0	0	0	1	0	1		10.1038/ng.2669	v1.0
Capsicum annuum	Angiosperms	Solanales	Solanaceae	Capann	1	1	0	0	0	0	0	1		10.1073/pnas.1400975111	GCF_000710875.1
Carex littledalei	Angiosperms	Poales	Cyperaceae	Carlit	0	0	0	0	0	1	0	1		10.1038/s41597-020-0518-3	GCA_011114355.1
Carpinus fangiana	Angiosperms	Fagales	Betulaceae	Carfan	1	1	0	0	0	0	0	1		10.1038/s41597-020-0370-5	GCA_006937295.1
Castanospermum australe	Angiosperms	Fabales	Fabaceae	Casaus	1	1	0	0	0	0	0	1		10.1101/665661	v1.0
Casuarina glauca	Angiosperms	Fagales	Casuarinaceae	Casgla	1	1	1	0	0	0	0	1		10.1126/science.aat1743	v1.b2
Cephalotus follicularis	Angiosperms	Oxalidales	Cephalotaceae	Cepfol	0	0	0	0	0	1	0	1		10.1038/s41559-016-0059	v1.0
Ceratodon purpureus	Mosses	Pseudoditrichales	Ditrichaceae	Cerpur	0	0	0	0	0	1	1	1	1	10.1126/sciadv.abh2488	GCA_014871385.1
Ceratopteris richardii	Ferns	Polypodiales	Pteridaceae	Cerric	0	0	0	0	0	1	0	1		10.1038/s41477-022-01226-7	GCA_020310875.1
Chenopodium quinoa	Angiosperms	Caryophyllales	Chenopodiaceae	Chequi	0	0	0	0	0	1	0	1		10.1038/nature21370	v1.0
Chloranthus sessilifolius	Angiosperms	Chloranthales	Chloranthaceae	Chlses	1	1	0	0	0	0	0	1		10.1038/s41467-021-26931-3	GWH accession: GWHBFRY00000000.1
Citrus sinensis	Angiosperms	Sapindales	Rutaceae	Citsin	1	1	0	0	0	0	0	1		10.1038/nbt.2906	v1.0
Cordia subcordata	Angiosperms	Boraginales	Cordiaceae	Corsub	1	1	0	0	0	0	0	1		10.3390/ijms242216273	Cordia.LG
Cucurbita maxima	Angiosperms	Cucurbitales	Cucurbitaceae	Cucmax	1	1	0	0	0	0	0	1		10.1016/j.molp.2017.09.003	v1.1
Cuscuta campestris	Angiosperms	Solanales	Convolvulaceae	Cuscam	0	0	0	0	0	1	0	1		10.1038/s41467-018-04344-z	0.32
Cycas panzhihuaensis	Gymnosperms	Cycadales	Cycadaceae	Cycpan	1	1	0	0	0	0	1	1		10.1038/s41477-022-01129-7	CNA0022716
Datisca glomerata	Angiosperms	Cucurbitales	Datiscaceae	Datglo	1	1	1	0	0	0	0	1		10.1126/science.aat1743	v1.0
Daucus carota	Angiosperms	Apiales	Apiaceae	Daucar	1	1	0	0	0	0	0	1		10.1038/ng.3565	v2.0
Dendrobium catenatum	Angiosperms	Asparagales	Orchidaceae	Dencat	1	0	0	0	1	0	0	1		10.1038/nature23897	GCF_001605985.2
Dioscorea sansibarensis	Angiosperms	Dioscoreales	Dioscoreaceae	Diosan	1	1	0	0	0	0	0	1		10.1016/j.cub.2021.03.049	v1.0
Diphasiastrum complanatum	Lycophytes	Lycopodiales	Lycopodiaceae	Dipcom	1	1	0	0	0	0	0	1		10.1073/pnas.2312607121	v3.1
Discaria trinervis	Angiosperms	Rosales	Rhamnaceae	Distri	1	1	1	0	0	0	0	1		10.1126/science.aat1743	v1.0
Dryas drummondii	Angiosperms	Rosales	Rosaceae	Drydru	1	1	1	0	0	0	0	1		10.1126/science.aat1743	v1.0
Entodon seductrix	Mosses	Hypnales	Entodontaceae	Entsed	0	0	0	0	0	1	1	1	1	10.1093/gbe/evac020	CNA0030130
Eucalyptus grandis	Angiosperms	Myrtales	Myrtaceae	Eucgra	1	1	0	0	0	0	0	1		10.1038/nature13308	GCF_016545825.1
Euryale ferox	Angiosperms	Nymphaeales	Nymphaeaceae	Eurfer	0	0	0	0	0	1	0	1		10.1111/tpj.15717	NC
Eutrema salsugineum	Angiosperms	Brassicales	Brassicaceae	Eutsal	0	0	0	0	0	1	0	1		10.3389/fpls.2013.00046	v1.0
Fontinalis antipyretica	Mosses	Hypnales	Fontinalaceae	Fonant	0	0	0	0	0	1	1	0	1	10.5524/100748	NC
Fragaria vesca	Angiosperms	Rosales	Rosaceae	Fraves	1	1	0	0	0	0	0	1		10.1093/hr/uhad027	Hawai 4 ; v1.0.a1
Ginkgo biloba	Gymnosperms	Ginkgoales	Ginkgoaceae	Ginbil	1	1	0	0	0	0	0	1		10.5524/100613	NC
Glycine max	Angiosperms	Fabales	Fabaceae	Glymax	1	1	1	0	0	0	0	1		10.1038/nature08670	v2.0
Gossypium raimondii	Angiosperms	Malvales	Malvaceae	Gosrai	1	1	0	0	0	0	0	1		10.1038/nature11798	v2.0
Helianthus annuus	Angiosperms	Asterales	Asteraceae	Helann	1	1	0	0	0	0	0	1		10.1038/nature22380	v1.0
Heliosperma pusillum	Angiosperms	Caryophyllales	Caryophyllaceae	Helpus	0	0	0	0	0	1	0	1		10.1111/mec.16393	GCA_022085475.1
Hippophae rhamnoides	Angiosperms	Rosales	Elaeagnaceae	Hiprha	1	1	1	0	0	0	0	1		10.1111/nph.18017	CNP0001846
Hypnum curvifolium	Mosses	Hypnales	Pylaisiaceae	Hypcur	0	0	0	0	0	1	1	0	1	10.1093/gbe/evac020	CNA0030131
Isoetes sinensis	Lycophytes	Isoetales	Isoetaceae	Isosin	0	0	0	0	0	1	1	1		10.1093/gigascience/giad079	CNA0072254
Juglans regia	Angiosperms	Fagales	Juglandaceae	Jugreg	1	1	0	0	0	0	0	1		10.1093/gigascience/giaa050	NC
Juncus effusus	Angiosperms	Poales	Juncaceae	Juneff	0	0	0	0	0	1	0	1		10.1016/j.cell.2022.06.045	GCA_027726005.1
Kandelia obovata	Angiosperms	Malpighiales	Rhizophoraceae	Kanobo	1	1	0	0	0	0	0	1		10.1038/s41438-020-0300-x	GWH accession: GWHACBH00000000.1
Lagenaria siceraria	Angiosperms	Cucurbitales	Cucurbitaceae	Lagsic	1	1	0	0	0	0	0	1		10.1111/tpj.13722	USVL1VR ; v1.0
Leiosporoceros dussii	Hornworts	Leiosporocerotales	Leiosporocerotaceae	Leidus	0	0	0	0	0	1	0	1	0	10.1038/s41477-024-01883-w	v1.0
Lotus japonicus	Angiosperms	Fabales	Fabaceae	Lotjap	1	1	1	0	0	0	0	1		10.1101//2020.05.29.124313	Gifu ; v1.2
Lunularia cruciata	Liverworts	Lunulariales	Lunulariaceae	Luncru64630	1	1	0	0	0	0	1	1	1	10.1093/gbe/evad014	v1.0
Lupinus albus	Angiosperms	Fabales	Fabaceae	Lupalb	1	0	1	0	0	0	0	1		10.1038/s41467-019-14197-9	v1.0
Lycopodium clavatum	Lycophytes	Lycopodiales	Lycopodiaceae	Lyccla	1	1	0	0	0	0	0	1		10.1101/2022.12.06.519249	NC
Macadamia integrifolia	Angiosperms	Proteales	Proteaceae	Macint	0	0	0	0	0	1	0	1		10.1534/g3.120.401326	GCF_013358625.1
Magnolia sinica	Angiosperms	Magnoliales	Magnoliaceae	Magsin	1	1	0	0	0	0	0	1		10.1093/gigascience/giad110	GCF_029962835.1
Malania oleifera	Angiosperms	Santalales	Olacaceae	Malole	0	0	0	0	0	1	0	1		10.1038/s41597-023-02218-8	GCF_029873635.1
Manihot esculenta	Angiosperms	Malpighiales	Euphorbiaceae	Manesc	1	1	0	0	0	0	0	1		10.1038/nbt.3535	v8.0
Marchantia paleacea	Liverworts	Marchantiales	Marchantiaceae	Marpal	1	1	0	0	0	0	1	1	1	10.1126/science.abg0929	v1.0
Marchantia polymorpha ssp. montivagans SA2	Liverworts	Marchantiales	Marchantiaceae	Marpolmon	0	0	0	0	0	1	1	0	1	10.3389/fpls.2020.00829	NC
Marchantia polymorpha ssp. polymorpha BR5	Liverworts	Marchantiales	Marchantiaceae	Marpolpol	0	0	0	0	0	1	1	0	1	10.3389/fpls.2020.00829	NC
Marchantia polymorpha ssp. ruderalis TAK1	Liverworts	Marchantiales	Marchantiaceae	Marpolrud	0	0	0	0	0	1	1	1	1	10.1016/j.cub.2019.12.015	v6.1r2
Marsilea vestita	Ferns	Salviniales	Marsileaceae	Marves	0	0	0	0	0	1	0	1		10.1111/nph.18652	v3.0
Medicago truncatula	Angiosperms	Fabales	Fabaceae	Medtru	1	1	1	0	0	0	1	1		10.1038/s41477-018-0286-7	v5.0
Megaceros flagellaris	Hornworts	Dendrocerotales	Dendrocerotaceae	Megfla	0	0	0	0	0	1	0	1	0	10.1038/s41477-024-01883-w	v1.0
Mimosa pudica	Angiosperms	Fabales	Fabaceae	Mimpud	1	1	1	0	0	0	0	1		10.1038/s41477-023-01441-w	v1.0
Morus notabilis	Angiosperms	Rosales	Moraceae	Mornot	1	1	0	0	0	0	0	1		10.1038/ncomms3445	GCF_000414095.1
Musa acuminata	Angiosperms	Zingiberales	Musaceae	Musacu	1	1	0	0	0	0	0	1		10.1093/database/bat035	v1.0
Nelumbo nucifera	Angiosperms	Proteales	Nelumbonaceae	Nelnuc	0	0	0	0	0	1	0	1		10.1186/gb-2013-14-5-r41	GCF_000365185.1
Nicotiana benthamiana	Angiosperms	Solanales	Solanaceae	Nicben	1	1	0	0	0	0	0	1		10.1094/MPMI-06-12-0148-TA	#N/A
Nissolia schottii	Angiosperms	Fabales	Fabaceae	Nissch	1	1	0	0	0	0	0	1		10.1126/science.aat1743	v1.0
Notothylas orbicularis	Hornworts	Notothyladales	Notothyladaceae	Notorb	1	1	0	0	0	0	0	1	0	10.1038/s41477-024-01883-w	v1.0
Oryza sativa	Angiosperms	Poales	Poaceae	Orysat	1	1	0	0	0	0	1	1		10.1093/nar/gkl976	v7.0
Paraphymatoceros pearsonii	Hornworts	Notothyladales	Notothyladaceae	Parpea	1	1	0	0	0	0	0	1	0	10.1038/s41477-024-01883-w	v1.0
Parasponia andersonii	Angiosperms	Rosales	Cannabaceae	Parand	1	1	1	0	0	0	0	1		10.1073/pnas.1721395115	WU01x14
Persea americana	Angiosperms	Laurales	Lauraceae	Perame	1	1	0	0	0	0	0	1		10.1093/hr/uhac157	GCA_029852735.1
Phaeoceros carolinianus	Hornworts	Notothyladales	Notothyladaceae	Phacar	1	1	0	0	0	0	0	1	0	10.1038/s41477-024-01883-w	v1.0
Phaeomegaceros chiloensis	Hornworts	Dendrocerotales	Dendrocerotaceae	Phachi	1	1	0	0	0	0	0	1	0	10.1038/s41477-024-01883-w	v1.0
Phalaenopsis equestris	Angiosperms	Asparagales	Orchidaceae	Phaequ	1	0	0	0	1	0	0	1		10.1038/nature23897	GCF_001263595.1
Phymatoceros phymatodes	Hornworts	Phymatocerotales	Phymatocerotaceae	Phyphy	1	1	0	0	0	0	0	1	0	10.1038/s41477-024-01883-w	v1.0
Physcomitrium patens	Mosses	Funariales	Funariaceae	Phypat	0	0	0	0	0	1	1	1	1	10.1111/tpj.13801	v4.0
Pinus lambertiana	Gymnosperms	Pinales	Pinaceae	Pinlam	0	0	0	0	0	0	0	1		10.1534/g3.117.040055	v1.5
Pontederia crassipes	Angiosperms	Commelinales	Pontederiaceae	Poncra	0	0	0	0	0	1	0	1		10.5524/102495	HLW_seq16
Populus trichocarpa	Angiosperms	Malpighiales	Salicaceae	Poptri	1	1	0	0	0	0	0	1		10.1126/science.1128691	v3.0
Protea cynaroides	Angiosperms	Proteales	Proteaceae	Procyn	0	0	0	0	0	1	0	1		10.1111/tpj.16044	GCA_028583415.1
Pseudotsuga menziesii	Gymnosperms	Pinales	Pinaceae	Psemen	0	0	0	0	0	0	1	0		10.1534/g3.117.300078	v1.0
Punica granatum	Angiosperms	Myrtales	Lythraceae	Pungra	1	1	0	0	0	0	0	1		10.1111/pbi.13260	GCF_007655135.1
Rhododendron delavayi	Angiosperms	Ericales	Ericaceae	Rhodel	1	0	0	1	0	0	0	1		10.3389/fpls.2023.1123707	v2.0
Rhododendron henanense	Angiosperms	Ericales	Ericaceae	Rhohen	1	0	0	1	0	0	0	1		10.1111/1755-0998.13529	NC
Rhynchospora tenuis	Angiosperms	Poales	Cyperaceae	Rhyten	0	0	0	0	0	1	0	1		10.1016/j.cell.2022.06.045	GCA_027725995.1
Ricciocarpos natans	Liverworts	Marchantiales	Ricciaceae	Ricnat	0	0	0	0	0	1	1	1	1	10.1016/j.cub.2023.07.023	id65508; v1.0
Rorippa aquatica	Angiosperms	Brassicales	Brassicaceae	Roraqu	0	0	0	0	0	1	0	1		10.1101/2022.06.06.494894	v1.1
Salix brachista	Angiosperms	Malpighiales	Salicaceae	Salbra	1	1	0	0	0	0	0	1		10.1038/s41467-019-13128-y	GCA_009078335.1
Salvia miltiorrhiza	Angiosperms	Lamiales	Lamiaceae	Salmil	1	1	0	0	0	0	0	1		10.1093/hr/uhad069	GCF_028751815.1
Salvinia cucullata	Ferns	Salviniales	Salviniaceae	Salcuc	0	0	0	0	0	1	0	1		10.1038/s41477-018-0188-9	v1.2
Santalum yasi	Angiosperms	Santalales	Santalaceae	Sanyas	0	0	0	0	0	1	0	1		10.1038/s42003-023-04980-2	GWH accession: GWHCBIR00000000
Selaginella moellendorffii	Lycophytes	Selaginellales	Selaginellaceae	Selmoe	1	1	0	0	0	0	1	1		10.1126/science.1203810	GCF_000143415.4
Sequoiadendron giganteum	Gymnosperms	Cupressales	Cupressaceae	Seqgig	1	1	0	0	0	0	0	1		10.1534/g3.120.401612	v2.0
Shorea leprosula	Angiosperms	Malvales	Dipterocarpaceae	Sholep	1	1	0	0	0	0	0	1		10.1038/s42003-021-02682-1	GCA_020521535.1
Solanum lycopersicum	Angiosperms	Solanales	Solanaceae	Sollyc	1	1	0	0	0	0	0	1		10.1038/s41586-022-04808-9	v5.0
Solenostoma infuscum (syn. Jungermannia infusca)	Liverworts	Jungermanniales	Solenostomataceae	Juninf	1	0	0	1	0	0	1	1	1	this study	v1.0
Sphagnum fallax	Mosses	Sphagnales	Sphagnaceae	Sphfal	0	0	0	0	0	1	1	1	1	10.1038/s41477-022-01333-5	v1.0
Spinacia oleracea	Angiosperms	Caryophyllales	Chenopodiaceae	Spiole	0	0	0	0	0	1	0	1		10.1002/tpg2.20101	Spov3
Spirodela polyrhiza	Angiosperms	Alismatales	Araceae	Spipol	0	0	0	0	0	1	0	1		10.1038/ncomms4311	v1.0
Takakia lepidozioides	Mosses	Takakiales	Takakiaceae	Taklep	1	0	0	0	0	0	1	1	1	10.1016/j.cell.2023.07.003	v3.1
Tarenaya hassleriana	Angiosperms	Brassicales	Cleomaceae	Tarhas	0	0	0	0	0	1	0	1		10.1105/tpc.113.113480	GCF_000463585.1
Tetracentron sinense	Angiosperms	Trochodendrales	Trochodendraceae	Tetsin	1	1	0	0	0	0	0	1		10.1186/s13059-020-02198-7	GCA_015143295.1
Theobroma cacao	Angiosperms	Malvales	Malvaceae	Thecac	1	1	0	0	0	0	0	1		10.1186/gb-2013-14-6-r53	v1.0
Trema orientalis	Angiosperms	Rosales	Cannabaceae	Treori	1	1	0	0	0	0	0	1		10.1073/pnas.1721395115	RG33x02
Triticum aestivum	Angiosperms	Poales	Poaceae	Triaes	1	1	0	0	0	0	0	1		10.1093/gigascience/giac034	#N/A
Turnera subulata	Angiosperms	Malpighiales	Passifloraceae	Tursub	1	1	0	0	0	0	0	1		10.3390/plants12020286	GCA_028386065.3
Utricularia gibba	Angiosperms	Lamiales	Lentibulariaceae	Utrgib	0	0	0	0	0	1	0	1		10.1073/pnas.1702072114	PNAS_May_2015
Vaccinium darrowii	Angiosperms	Ericales	Ericaceae	Vacdar	1	0	0	1	0	0	0	1		10.1038/s41438-021-00641-9	GCA_020921065.1
Vitis vinifera	Angiosperms	Vitales	Vitaceae	Vitvin	1	1	0	0	0	0	0	1		10.1093/hr/uhad061	GCF_030704535.1
Zea mays	Angiosperms	Poales	Poaceae	Zeamay	1	1	0	0	0	0	0	1		10.1105/tpc.16.00353	v1.0
Zostera marina	Angiosperms	Alismatales	Zosteraceae	Zosmar	0	0	0	0	0	1	0	1		10.1038/s41477-023-01608-5	NA
