## Supplementary material for "Symbiotic diversification relies on an ancestral gene network in plants": Table S9 Summary DEGs AMS and RNS on ERS, VAPYRIN, and LIN.xlsx

### Sheet: ERN_AMS
spcode	ortholog_id_tree	WSR_Nod_Up	WSR_Nod_Down
Zeamay	Zeamay_Zm00008a009609_T01.v1.1	Up
Zeamay	Zeamay_Zm00008a004687_T01.v1.1	Up
Sollyc	Sollyc_Solyc02T000975.1	Up
Zeamay	Zeamay_Zm00008a002790_T01.v1.1	Up
Helann	Helann_HanXRQChr07g0199641.r1.2.494	Up
Zeamay	Zeamay_Zm00008a029171_T01.v1.1	Up
Lotjap	Lotjap_LotjaGi2g1v0262000.1	Up
Sollyc	Sollyc_Solyc01T000055.1	Up
Medtru	Medtru_ex1.8_mRNA_MtrunA17Chr7_40036935_40038399	Up
Sollyc	Sollyc_Solyc10T002452.1	Up
Medtru	Medtru_mRNA_MtrunA17Chr4g0042761	Up
Helann	Helann_HanXRQChr14g0448601.r1.2.494	Up
Medtru	Medtru_mRNA_MtrunA17Chr6g0453661	Up
Sollyc	Sollyc_Solyc10T002254.1	Up
Helann	Helann_HanXRQChr12g0362001.r1.2.494	Up
Medtru	Medtru_mRNA_MtrunA17Chr6g0461271	Up
Medtru	Medtru_mRNA_MtrunA17Chr7g0217991	Up

### Sheet: ERS_RNS
spcode	ortholog_id_tree	WSR_Nod_Up	WSR_Nod_Down
Parand	Parand_PanWU01x14_126460.1
Parand	Parand_PanWU01x14_197240.1
Parand	Parand_PanWU01x14_232360.1	Up
Parand	Parand_PanWU01x14_369920.1	Up
Mimpud	Mimpud_MpudA1P6v1r1_Scf03g0235191	Up
Mimpud	Mimpud_MpudA1P6v1r1_Scf05g0286751	Up
Mimpud	Mimpud_MpudA1P6v1r1_Scf06g0308901	Up
Mimpud	Mimpud_MpudA1P6v1r1_Scf06g0313011
Mimpud	Mimpud_MpudA1P6v1r1_Scf13g0429631		Down
Mimpud	Mimpud_MpudA1P6v1r1_Scf13g0433851	Up
Mimpud	Mimpud_MpudA1P6v1r1_Scf21g0104511		Down
Mimpud	Mimpud_MpudA1P6v1r1_Scf23g0090191		Down
Mimpud	Mimpud_MpudA1P6v1r1_Scf36g0654191
Medtru	Medtru_mRNA_MtrunA17Chr4g0042761
Medtru	Medtru_mRNA_MtrunA17Chr6g0453661		Down
Medtru	Medtru_mRNA_MtrunA17Chr6g0461271	Up	Down
Medtru	Medtru_mRNA_MtrunA17Chr7g0217991
Medtru	Medtru_ex1.8_mRNA_MtrunA17Chr7_40036935_40038399	Up
Medtru	Medtru_mRNA_MtrunA17Chr8g0378811		Down
Lupalb	Lupalb_mRNA_Lalb_Chr02g0157201		Down
Lupalb	Lupalb_mRNA_Lalb_Chr07g0186551
Lupalb	Lupalb_mRNA_Lalb_Chr14g0364571
Lupalb	Lupalb_mRNA_Lalb_Chr22g0359061
Lotjap	Lotjap_LotjaGi1g1v0643700.1		Down
Lotjap	Lotjap_LotjaGi2g1v0262000.1		Down
Lotjap	Lotjap_LotjaGi4g1v0376650.1		Down
Hiprha	Hiprha_Hiprha1gene05461
Hiprha	Hiprha_Hiprha1gene06026
Hiprha	Hiprha_Hiprha1gene09099
Hiprha	Hiprha_Hiprha1gene16291
Hiprha	Hiprha_Hiprha1gene16707
Hiprha	Hiprha_Hiprha1gene20720
Hiprha	Hiprha_Hiprha1gene28978	Up
Datglo	Datglo_Datgl1410S15625
Datglo	Datglo_Datgl671S12122		Down
Datglo	Datglo_Datgl891S14252
Datglo	Datglo_Datgl978S15065	Up
Arahyp	Arahyp_arahy.Tifrunner.gnm2.ann1.T9WCKL.1
Aeseve	Aeseve_Ae03g03910.1
Aeseve	Aeseve_Ae03g25920.1		Down
Aeseve	Aeseve_Ae05g37610.1
Aeseve	Aeseve_Ae06g15750.1		Down

### Sheet: VAPYRIN_AMS
spcode	ortholog_id_tree	WSR_Nod_Up	WSR_Nod_Down
Helann	Helann_HanXRQChr13g0398991.r1.2.494	Up
Zeamay	Zeamay_Zm00008a019719_T01.v1.1	Up
Zeamay	Zeamay_Zm00008a004787_T01.v1.1	Up
Medtru	Medtru_mRNA_MtrunA17Chr6g0461061	Up
Sollyc	Sollyc_Solyc10T002538.1	Up
Helann	Helann_HanXRQChr11g0348641.r1.2.494	Up
Lotjap	Lotjap_LotjaGi2g1v0091200.1	Up
Lotjap	Lotjap_LotjaGi1g1v0646300.1	Up

### Sheet: VAPYRIN_RNS
spcode	ortholog_id_tree	WSR_Nod_Up	WSR_Nod_Down
Parand	Parand_PanWU01x14_341680.1	Up
Mimpud	Mimpud_MpudA1P6v1r1_Scf03g0234951	Up
Mimpud	Mimpud_MpudA1P6v1r1_Scf05g0286561	Up
Medtru	Medtru_mRNA_MtrunA17Chr6g0461061	Up
Lupalb	Lupalb_mRNA_Lalb_Chr02g0157291
Lupalb	Lupalb_mRNA_Lalb_Chr22g0358871	Up
Lotjap	Lotjap_LotjaGi1g1v0646300.1	Up
Lotjap	Lotjap_LotjaGi2g1v0091200.1	Up	Down
Hiprha	Hiprha_Hiprha1gene11115	Up
Datglo	Datglo_Datgl2886S16749	Up
Arahyp	Arahyp_arahy.Tifrunner.gnm2.ann1.P89NTP.1		Down
Arahyp	Arahyp_arahy.Tifrunner.gnm2.ann1.RRY6M7.1		Down
Aeseve	Aeseve_Ae05g16930.1	Up
Aeseve	Aeseve_Ae06g15540.1		Down

### Sheet: LIN_AMS
spcode	ortholog_id_tree	WSR_Nod_Up	WSR_Nod_Down
Sollyc	Sollyc_Solyc04T001950.1	Up
Lotjap	Lotjap_LotjaGi4g1v0447900.1	Up
Helann	Helann_HanXRQChr09g0239381.r1.2.494	Up
Medtru	Medtru_mRNA_MtrunA17Chr8g0390311	Up

### Sheet: LIN_RNS
spcode	ortholog_id_tree	WSR_Nod_Up	WSR_Nod_Down
Parand	Parand_PanWU01x14_077450.1	Up
Parand	Parand_PanWU01x14_077450.1	Up
Parand	Parand_PanWU01x14_077450.1	Up
Parand	Parand_PanWU01x14_077450.1	Up
Parand	Parand_PanWU01x14_077450.1	Up
Parand	Parand_PanWU01x14_222400.1
Mimpud	Mimpud_MpudA1P6v1r1_Scf03g0221361	Up
Mimpud	Mimpud_MpudA1P6v1r1_Scf04g0253191	Up
Mimpud	Mimpud_MpudA1P6v1r1_Scf04g0253191	Up
Mimpud	Mimpud_MpudA1P6v1r1_Scf04g0253191	Up
Mimpud	Mimpud_MpudA1P6v1r1_Scf04g0253191	Up
Mimpud	Mimpud_MpudA1P6v1r1_Scf04g0253191	Up
Mimpud	Mimpud_MpudA1P6v1r1_Scf05g0273141	Up
Mimpud	Mimpud_MpudA1P6v1r1_Scf08g0358991	Up
Mimpud	Mimpud_MpudA1P6v1r1_Scf08g0358991	Up
Mimpud	Mimpud_MpudA1P6v1r1_Scf08g0358991	Up
Mimpud	Mimpud_MpudA1P6v1r1_Scf08g0358991	Up
Mimpud	Mimpud_MpudA1P6v1r1_Scf08g0358991	Up
Medtru	Medtru_mRNA_MtrunA17Chr1g0196911	Up
Medtru	Medtru_mRNA_MtrunA17Chr1g0196911	Up
Medtru	Medtru_mRNA_MtrunA17Chr1g0196911	Up
Medtru	Medtru_mRNA_MtrunA17Chr1g0196911	Up
Medtru	Medtru_mRNA_MtrunA17Chr1g0196911	Up
Medtru	Medtru_mRNA_MtrunA17Chr8g0390311	Up
Lupalb	Lupalb_mRNA_Lalb_Chr02g0150871	Up
Lupalb	Lupalb_mRNA_Lalb_Chr02g0150871	Up
Lupalb	Lupalb_mRNA_Lalb_Chr02g0150871	Up
Lupalb	Lupalb_mRNA_Lalb_Chr02g0150871	Up
Lupalb	Lupalb_mRNA_Lalb_Chr02g0150871	Up
Lupalb	Lupalb_mRNA_Lalb_Chr22g0352691	Up
Lotjap	Lotjap_LotjaGi4g1v0447900.1		Down
Lotjap	Lotjap_LotjaGi5g1v0256800.1
Lotjap	Lotjap_LotjaGi5g1v0256800.1
Lotjap	Lotjap_LotjaGi5g1v0256800.1
Lotjap	Lotjap_LotjaGi5g1v0256800.1
Lotjap	Lotjap_LotjaGi5g1v0256800.1
Hiprha	Hiprha_Hiprha1gene11279	Up
Hiprha	Hiprha_Hiprha1gene11279	Up
Hiprha	Hiprha_Hiprha1gene11279	Up
Hiprha	Hiprha_Hiprha1gene11279	Up
Hiprha	Hiprha_Hiprha1gene11279	Up
Hiprha	Hiprha_Hiprha1gene28636	Up
Datglo	Datglo_Datgl1324S20065
Datglo	Datglo_Datgl423S09828
Datglo	Datglo_Datgl423S09828
Datglo	Datglo_Datgl423S09828
Datglo	Datglo_Datgl423S09828
Datglo	Datglo_Datgl423S09828
Arahyp	Arahyp_arahy.Tifrunner.gnm2.ann1.AAED67.1		Down
Arahyp	Arahyp_arahy.Tifrunner.gnm2.ann1.F7688A.1		Down
Arahyp	Arahyp_arahy.Tifrunner.gnm2.ann1.F7688A.1		Down
Arahyp	Arahyp_arahy.Tifrunner.gnm2.ann1.F7688A.1		Down
Arahyp	Arahyp_arahy.Tifrunner.gnm2.ann1.F7688A.1		Down
Arahyp	Arahyp_arahy.Tifrunner.gnm2.ann1.F7688A.1		Down
Aeseve	Aeseve_Ae03g32740.1	Up
Aeseve	Aeseve_Ae05g33470.1	Up
Aeseve	Aeseve_Ae09g18140.1
Aeseve	Aeseve_Ae09g18140.1
Aeseve	Aeseve_Ae09g18140.1
Aeseve	Aeseve_Ae09g18140.1
Aeseve	Aeseve_Ae09g18140.1
