## Supplementary material for "Symbiotic diversification relies on an ancestral gene network in plants": Table S11_Plasmids and guide RNA sequences.xlsx

### Sheet: ST11
Supplementary Table S11. List of goldengate constructs used in this study.
Plasmids used in GoldenGate clonings (Engler et al 2014)
Name	Description
EC41722	L1M-ELE-1
EC41744	L1M-ELE-2		At	Arabidopsis thaliana
EC41766	L1M-ELE-3		Cf	Calypogeia fissa
EC41780	L1M-ELE-4		Lj	Lotus japonicus
EC47802	L1M-R1 vector		Mpa	Marchantia paleacea
EC47811	L1M-R2 vector		Mpo	Marchantia polymorpha
EC47822	L1M-R3 vector		Mt	Medicago truncatula
EC47831	L1M-R4 vector		Sn	Scapania nemorea
EC50507	pL2V vector
	Reference number	Construct	Experiment	Backbone	Position 1	Position 2	Position 3	Position 4	Position 5
L2 expression vectors	2PMD_132	pL2B-HYG-EmptyVector	EV in Marchantia paleacea (Fig.4 and S11)	pL2V-EC50507	L1M-R1-35Spro:HYG-Tnos	L1M-ELE-1
	2PMD_172	pL2B-DsRED-pLjUBI1-MtCYCLOPS-T35S	transactivation assay in Nicotiana benthamiana	pL2V-EC50507	A3_L1M-R1-pAtUBI10-dsRed	1PMD_185L1M-R2-pLjUBI1-MtCYCLOPS-T35S	L1M-ELE-2
	2PMD_176	pL2B-DsRED-pLjUBI1-MtCCamK-kin-T35S	transactivation assay in Nicotiana benthamiana	pL2V-EC50507	A3_L1M-R1-pAtUBI10-dsRed	1PMD_183L1M-R2-pLjUBI1-MtCCaMK-Kin-T35S	L1M-ELE-2
	2PMD_231	pL2B-DsRED-pLjCYC-GUS-T35S	transactivation assay in Nicotiana benthamiana	pL2V-EC50507	A3_L1M-R1-pAtUBI10-dsRed	1PMD_223L1M-R2-pLjCYC-GUS	L1M-ELE-2
	2PMD_634	pl2B-DsRED-pLjUBI1-SnCYCLOPS-T35S	transactivation assay in Nicotiana benthamiana	pL2V-EC50507	A3_L1M-R1-pAtUBI10-dsRed	1PMD_615L1M-R2-pLjUBI1-SnCYCLOPS-T35S	L1M-ELE-2
	2PMD_955	pL2B-DsRED-pLjUBI1-CsCYCLOPSa_45103-T35S	transactivation assay in Nicotiana benthamiana	pL2V-EC50507	A3_L1M-R1-pAtUBI10-dsRed	1PMD_933L1M-R2-pLjUb-CsCYCLOPSa_jg45103-T35S	L1M-ELE-2
	2PMD_956	pL2B-DsRED-pLjUBI1-CsCYCLOPSb_53952-T35S	transactivation assay in Nicotiana benthamiana	pL2V-EC50507	A3_L1M-R1-pAtUBI10-dsRed	1PMD_934L1M-R2-pLjUb-CsCYCLOPSb_jg53952-T35S	L1M-ELE-2
	2PMD_1595	pL2B-HYG-pMpaLinb_Marpal_utg000112g0157671_2kb:GUS	promoter-reporter assay in Marchantia paleacea; transactivation assay in Nicotiana benthamiana	pL2V-EC50507	L1M-R1-35Spro:HYG-Tnos	1PMD_1637L1M_R2_pMpaLINB_Marpal_utg000112g0157671_2kb_GUS-T35S	L1M-ELE-2
	2PMD_1625	pL2B-HYG-pMpoEF1a:AtCas9:pMpaU6-1:MpaERS2_CRISPR1	CRISPR in Marchantia paleacea (Fig.S10 and S11)	pL2V-EC50507	L1M-R1-35Spro:HYG-Tnos	1PMD_527_L1M-R2-MpoEF1apro:AtCas9:NLS	1PMD_1650L1M_R3_pMpaU6-1:MpaERS2-sgRNA2-tRNAP	1PMD_1651L1M_R4_pMpaU6-1:MpaERS2-sgRNA3-tRNAP	L1M-ELE-4
	2PMD_1628	pL2B-HYG-pMpoEF1a:AtCas9:pMpaU6-1:MpaERS1:MpaERS2_CRISPR2	CRISPR in Marchantia paleacea (Fig.4, S10 and S11)	pL2V-EC50507	L1M-R1-35Spro:HYG-Tnos	1PMD_527_L1M-R2-MpoEF1apro:AtCas9:NLS	1PMD_1650L1M_R3_pMpaU6-1:MpaERS2-sgRNA2-tRNAP	1PMD_1648L1M_R4_pMpaU6-1:MpaERS1-sgRNA2-tRNAP	L1M-ELE-4
	2PMD_1715	pL2B-HYG-pMpaERS1:GUS	promoter-reporter assay in Marchantia paleacea (Fig.3 and Fig.4); transactivation assay in Nicotiana benthamiana	pL2V-EC50507	L1M-R1-35Spro:HYG-Tnos	1PMD_1736L1M-R2-pMpaERS1:GUS-T35S	L1M-ELE-2
	2PMD_1721	pL2B-HYG-pMpaERS2:GUS	promoter-reporter assay in Marchantia paleacea (Fig.3 and Fig.4); transactivation assay in Nicotiana benthamiana	pL2V-EC50507	L1M-R1-35Spro:HYG-Tnos	1PMD_1742L1M-R2-pMpaERS2:GUS-T35S	L1M-ELE-2
	2PMD_1828	pL2b-DsRED-pLjUBI1-MpaCYCDD-T35S	transactivation assay in Nicotiana benthamiana	pL2V-EC50507	A3_L1M-R1-pAtUBI10-dsRed	1PMD_235L1M-R2-LjLUBI-MpaCYCLOPS(S122D+S244D)-T35S	L1M-ELE-2
	2PMD_1829	pL2b-DsRED-pLjUBI1-CsCYCaDD_jg45103-T35S	transactivation assay in Nicotiana benthamiana	pL2V-EC50507	A3_L1M-R1-pAtUBI10-dsRed	1PMD_935L1M-R2-pLjUb-CsCYCLOPSaDD_jg45103-T35S	L1M-ELE-2
	2PMD_1830	pL2b-DsRED-pLjUBI1-CsCYCbDD_jg53952-T35S	transactivation assay in Nicotiana benthamiana	pL2V-EC50507	A3_L1M-R1-pAtUBI10-dsRed	1PMD_936L1M-R2-pLjUb-CsCYCLOPSbDD_jg53952-T35S	L1M-ELE-2
	2PMD_1831	pL2b-DsRED-pLjUBI1-MpaERS1-T35S	transactivation assay in Nicotiana benthamiana	pL2V-EC50507	A3_L1M-R1-pAtUBI10-dsRed	1PMD_1836L1M_R2-pLjUBI1-MpaERS1-T35S	L1M-ELE-2
	2PMD_1832	pL2b-DsRED-pLjUBI1-MpaERS2-T35S	transactivation assay in Nicotiana benthamiana	pL2V-EC50507	A3_L1M-R1-pAtUBI10-dsRed	1PMD_1837L1M_R2-pLjUBI1-MpaERS2-T35S	L1M-ELE-2
	Reference number	Construct	Experiment	Backbone	Position 1	Position 2	Position 3	Position 4
L1	EC15030	L1M-R1-35Spro:HYG-Tnos	selection marker for Marchantia paleaceas stable lines	EC47802-L1M-R1 vector	pL0M-PU-35Spro	pL0M-SC-Hygromycin		tNOS
	A3	L1M-R1-pAtUBI10-dsRed	selection marker for tansaition assays	EC47802-L1M-R1 vector	pL0M-PU-pAtUBI10	pL0M-SC-DsRed		t35S
	1PMD_183	L1M-R2-pLjUBI-MtCCaMK-Kin-T35S	transactivation assay in Nicotiana benthamiana	EC47811-L1M-R2 vector	EC15251_pL0M-PU-pLjUBI1	EC10390_pL0M-SC-MtCCaMK-Kinase	t35S
	1PMD_185	L1M-R2-pLjUBI1-MtCYCLOPS-T35S	transactivation assay in Nicotiana benthamiana	EC47811-L1M-R2 vector	EC15251_pL0M-PU-pLjUBI1	EC15199_pL0M-SC-MtCYCLOPS	t35S
	1PMD_204	L1M-R3-MpaU6-1pro:sgRNA-tRNAP	CRISPR in Marchantia paleacea	EC47822-L1M-R3 vector	pL0M-PUSCT-MpaU6-1pro-sgRNA-tRNAP-scaffold
	1PMD_205	L1M-R4-MpaU6-1pro:sgRNA-tRNAP	CRISPR in Marchantia paleacea	EC47831-L1M-R4 vector	pL0M-PUSCT-MpaU6-1pro-sgRNA-tRNAP-scaffold
	1PMD_223	L1M-R2-pLjCYC-GUS	transactivation assay in Nicotiana benthamiana	EC47811-L1M-R2 vector	EC89066_pL0M-PU-Lotus_2xCYC_RE_Singh2014	pL0M-SC-GUS-1-75111	t35S
	1PMD_235	L1M-R2-LjLUBI1-MpaCYCLOPS(S122D+S244D)-T35S	transactivation assay in Nicotiana benthamiana	EC47811-L1M-R2 vector	EC15251_pL0M-PU-pLjUBI1	EC11035_pL0M-SC-MpaCYCLOPS(S122D+S244D)-11035	t35S
	1PMD_527	L1M-R2-MpoEF1apro:AtCas9:NLS	CRISPR in Marchantia paleacea	EC47811-L1M-R2 vector	pL0M-PU-MpoEF1apro	pL0M-S-NLS	pL0M-C-AtCas9	t35S
	1PMD_615	L1M-R2-pLjUBI1-SnCYCLOPS-T35S	transactivation assay in Nicotiana benthamiana	EC47811-L1M-R2 vector	EC15251_pL0M-PU-pLjUBI1	EC89285_pL0M-SC-Sn_2015799_IRBN_CYCLOPS	t35S
	1PMD_933	L1M-R2-pLjUBI1-CsCYCLOPSa_jg45103-T35S	transactivation assay in Nicotiana benthamiana	EC47811-L1M-R2 vector	EC15251_pL0M-PU-pLjUBI1	EC89422_pL0M-SC-CsCYCLOPS_Cs_jg45103.t1	t35S
	1PMD_934	L1M-R2-pLjUBI1-CsCYCLOPSb_jg53952-T35S	transactivation assay in Nicotiana benthamiana	EC47811-L1M-R2 vector	EC15251_pL0M-PU-pLjUBI1	EC89423_pL0M-SC-CsCYCLOPS_Cs_jg53952.t1	t35S
	1PMD_935	L1M-R2-pLjUBI1-CsCYCLOPSaDD_jg45103-T35S	transactivation assay in Nicotiana benthamiana	EC47811-L1M-R2 vector	EC15251_pL0M-PU-pLjUBI1	EC89424_pL0M-SC-CsCYCLOPSaDD_Cs_jg45103.t1	t35S
	1PMD_936	L1M-R2-pLjUBI1-CsCYCLOPSbDD_jg53952-T35S	transactivation assay in Nicotiana benthamiana	EC47811-L1M-R2 vector	EC15251_pL0M-PU-pLjUBI1	EC89425_pL0M-SC-CsCYCLOPSbDD_Cs_jg53952.t1	t35S
	1PMD_1637	L1M_R2_pMpaLINB_Marpal_utg000112g0157671_2kb_GUS-T35S	transactivation assay in Nicotiana benthamiana	EC47811-L1M-R2 vector	pL0M_PU_pMpaLINB_Marpal_utg000112g0157671_2kb_89642	pL0M-SC-GUS-1-75111	t35S
	1PMD_1648	L1M_R4_pMpaU6-1:MpaERS1-sgRNA2-tRNAP	CRISPR in Marchantia paleacea	L1M-R4-MpaU6-1pro:sgRNA-tRNAP	2684-2685
	1PMD_1650	L1M_R3_pMpaU6-1:MpaERS2-sgRNA2-tRNAP	CRISPR in Marchantia paleacea	L1M-R3-MpaU6-1pro:sgRNA-tRNAP	2688-2689
	1PMD_1651	L1M_R4_pMpaU6-1:MpaERS2-sgRNA3-tRNAP	CRISPR in Marchantia paleacea	L1M-R4-MpaU6-1pro:sgRNA-tRNAP	2690-2691
	1PMD_1736	L1M-R2-pMpaERS1:GUS-T35S	promoter-reporter assay in Marchantia paleacea	EC47811-L1M-R2 vector	ERC0170_pL0M-PU-pMpaERS1 (2kb)	pL0M-SC-GUS-1-75111	t35S
	1PMD_1742	L1M-R2-pMpaERS2:GUS-T35S	promoter-reporter assay in Marchantia paleacea	EC47811-L1M-R2 vector	ERC0174_pL0M-PU-pMpaERS2 (2kb)	pL0M-SC-GUS-1-75111	t35S
	1PMD_1836	L1M_R2-pLjUBI1-MpaERS1-T35S	transactivation assay in Nicotiana benthamiana	EC47811-L1M-R2 vector	EC15251_pL0M-PU-pLjUBI1	ERC0171_pL0M-SC-MpaERS1	t35S
	1PMD_1837	L1M_R2-pLjUBI1-MpaERS2-T35S	transactivation assay in Nicotiana benthamiana	EC47811-L1M-R2 vector	EC15251_pL0M-PU-pLjUBI1	ERC0175_pL0M-SC-MpaERS2	t35S
	1PMD_1850	L1M-R2-pCsERS-GUS	transactivation assay in Nicotiana benthamiana	EC47811-L1M-R2 vector	ERC0191_pL0M-PU-pCsERS	pL0M-SC-GUS-1-75111	t35S
	Reference number	Name	Sequence cloned (in small letters golden gate fusion sites)
L0	EC15058	pL0M-PU-35Spro	See Vernié et al 2025
	EC15101	pL0M-S-NLS	See Vernié et al 2025.
	EC15251	pL0M-PU-pLjUBI1	See Vernié et al 2025.
	EC15748	pL0M-C-AtCas9	See Vernié et al 2025.
	EC10785	pL0M-PU-MpoEF1apro	See Vernié et al 2025.
	EC89066	pL0M-PU-Lj_2xCYC_RE_minNINpro_Singh2014	See Vernié et al 2025.
	EC15062	pL0M-PU-AtUBI10pro	See Vernié et al 2025.
	EC15069	pL0M-SC-Hygromycin	See Vernié et al 2025.
	EC75111	pL0M-SC-GUS	See Vernié et al 2025.
	EC41421	tNOS	See Vernié et al 2025.
	EC41414	t35S	See Vernié et al 2025.
	EC89058	pL0M-PUSCT-MpaU6-1-sgRNA-tRNAP-scaffold	See Vernié et al 2025.
	EC11095	pL0M-PUSCT-pMpU6-1-sgRNA-tRNAP-scaffold	See Vernié et al 2025.
	ERC0170	pL0M-PU-pMpaERS1 (2kb)	ggagATTAGAAACTTCTTGTTAGGTCTGCTGGATCTAACCTAACGTATGCCACTTGGAGCTTGCATGCTATGGACCAGTATTGCACGCAATATTTTCTTCCCGGTGTCTTTTGTTTGAAATACATGAACGAGTCCATCATTAAAAAATCTGGACGTGTACTTATAGCGAGTGCGGGATATTCAAGGAAGTTTGAGACTCCTTGAGCTTAGAGCTTGGAAAACTTTACAGCATGCACTCGCACTTAACTGCAATATAATATCCAGCGGGATATACATACGTAGGAAAACTATTATGCAATTATTGTACCTCCAGATCTAAAGTGGAGAACTTTATTGTTTCGTGAGAGCATCATACCTTACGCCAAACCATCGATGTTAGATTCACTTTCGTCTGCTTGC…
	ERC0171	pL0M-SC-MpaERS1	aATGGCAGCGAATAGTAATGTGGGATCGACTAACTCTGGCAGCTCTCGGAGGACATCTTCCTCTGGGGGGCGTGCCGGGAGTGTAGCGAGCTCTTTGAGCAAGACTTTGAGCGCTGGTAGTAATGCAGAGGTGAATTCCTCGGAGACTAGTTCTGGAAGCTTTTCTTGTATGACCACCACTACGAGCAGTGGCTCGGAGGGAGCAGTTGCAGCTTCCGTTGAGATGGTGGGAGGTGGAGGAGGACTACGGAGGGCAGCCAGTGCAGGTGGCAAGAATAAGAAGAGGTTTGTCGGGGTGAGACAGAGGCCATCGGGAAGATGGGTCGCAGAGATCAAGGACACCACCCAGAAGATCAGACTTTGGCTGGGCACCTTCGATACTGCCGAGGATGCTGCTCG…
	ERC0174	pL0M-PU-pMpaERS2 (2kb)	ggagCGATCTGACAATAGACAAGCTGTGAATCTAGTCTGAGTTGTTGGTTGTCACAATTGAGGGGTGAGGCAAGCACTTTAAAATTCATATGGATCTAAAAAGATTTATATCCACATGAAAAGATATAAATACTCAATCTTTTATACCACTGAGACTGTTAGTTTTTACTGGTCTGCCGAAAGATGGGATTCGTTGAGACTGTCCTGAGTAGTTTTACCAGCCAATCACAAAGCATAAAGAGAATATTCTGAGCTGTTTTGCCTTCAGCTGAAACCTGGGGTTCAAAAAGAATGAGTATCTTTTTAATACTTTAGTGGGGATATTTCGAATTCTTGCCAAATTGAAGTCAACTACCATAGTAACTCGACTCGACTTAACGTAAGCCATCAGACAAACTC…
	ERC0175	pL0M-SC-MpaERS2	aATGGCAGCGAATAGTAATGTGGGATCGACTAACTCTGGCAGCTCTCGGAGGACATCTTCCTCTGGGGGGCGTGCCGGGAGTGTAGCGAGCTCTTTGAGCAAGACTTTGAGCGCTGGTAGTAATGCAGAGGTGAATTCCTCGGAGACTAGTTCTGGAAGCTTTTCTTGTATGACCACCACTACGAGCAGTGGCTCGGAGGGAGCAGTTGCAGCTTCCGTTGAGATGGTGGGAGGTGGAGGAGGACTACGGAGGGCAGCCAGTGCAGGTGGCAAGAATAAGAAGAGGTTTGTCGGGGTGAGACAGAGGCCATCGGGAAGATGGGTCGCAGAGATCAAGGACACCACCCAGAAGATCAGACTTTGGCTGGGCACCTTCGATACTGCCGAGGATGCTGCTCG…
	ERC0191	pL0M-PU-pCsERS (2kb)	ggagAGAAAAGAACGTTTCTACAAGACTTTCAAAGTTTCGCATTTAAAAGCGAGGAGGCCAAAAAGTCATATCCTACCACCGTAAAGTGTAAACAACTCGTTTTCTCGAATTTATTGCTGGAGCTCCCGAGTTGACAACACGACTCGAACGCCTACCACTTCCTATGCCTAGCGCCTACAACACAATTCCTCAATCCACACTCTTCAGTCTACCGGATCAGCAATTCAGCACATTGGTAAGATAGCTGGGGATGGAGTCAGCGGGTAGGGAGACTACTAGGCCACTAAGTTAGGGAGATTGACACGAGCAAGATGGCTTGTTGTTATTAGCCAAGCGGAATAGGGGAATGACCAGACTGAAATCCCCACGACCTGCACGGTTGCCCGGGACACGGCCCC…
	EC89642	pL0M_PU_pMpaLinb_Marpal_utg000112g0157671_2kb_89642	ggagAGGCTGAAATGTACAGGATGGCCAGAGCAGATTCTTTACTAGAAACTTCGAGTAGACGATGATCCTCTTTCGGGTATATTTTATAAGGCtCGGTGTGAACTATTAGTTCATAGCGACATGTACAAAGGTAGCTGAATTGAAAAATGAAATGTAGATTCAAAAACGATGCCGACTATGGCGACGTTTGGTGTTCATGCTCCGTTGTCTCATTTCCAACTTGGGATTTTTATTGGTTCTTGTTCTTCTTTTGGTTGTCTCTTTGAAATATTGTAGACAAGGAGAAGGAGAAAGAGACACAATCTTATGGAGACATAAACGACGCGTGCATCTTGGACATGGTTCATGTATCAACAACTGCCATGAACGGGAGTGACCACAAAGATTTCAGGAGTTAC…
	EC89422	pL0M-SC-CsCYCLOPSa_Cs_jg45103.t1	aATGGGAGGGTCCAATCAGCCATATCCGAGAACCACTAGTGAGGAGATGTTTCTCAACACGTTGATGAGCACACCAATATCGCCTGGGACTCCCACCATGGAGGCTGCTTCGCTGGGATTTCTGGACAGTTTGCAGCCCCAGCCGGCAGTCGGAGCCCACACCACGAGAGGCGATAGTGAGGAGCTCTTCAACAGCTGGCTCACCACTACTGCAGAGAACTCGAACCAATATCAAAACGGTGTGTATTCTGGCCCATCATCCAATGGAAACCGGCCTCGGCAGAACTCTCGAAAGATGTCTAGCGAGCTGCAAGCCATTCTAGCCCAGCAGAATGGAGCACCATGGGCTGCACGACCTGATAATGGGGAACAGGCCTACATGCAAACGAACTCCTATCT…
	EC89423	pL0M-SC-CsCYCLOPSb_Cs_jg53952.t1	aATGGTGGACATTATGAACCGGCGAGTGACTCGCAGCCTCTCCAACGAGCTGGTGGCTCGGCAGGCTGCAGCAGCTCAGCAGGCTGCCTCCCAATCTTATGCAGCTCAAAATGTGAGCTATCATGCACACAATTATCAACTGCAACAACAGCACCAAAACTCTGTTGGGCAGCATGGCTATCTGCCCCCTCCCCATCCCCCTCCCCAGCATCAGCAACATCAGGAGGGCATAAACCATCACCAACATCATCAACATCAGCAGCAGAATCAGCATCAGGGTATGAATGTGGGAATGGGGACTGCCACCATGGGAGGGTCCAATCAGCCATATCCGAGAACCACTAGTGAGGAGATGTTTCTCAACACGTTGATGAGCACACCAATATCGCCTGGGACTCC…
	EC89424	pL0M-SC-CsCYCLOPSaDD_Cs_jg45103.t1	aATGGGAGGGTCCAATCAGCCATATCCGAGAACCACTAGTGAGGAGATGTTTCTCAACACGTTGATGAGCACACCAATATCGCCTGGGACTCCCACCATGGAGGCTGCTTCGCTGGGATTTCTGGACAGTTTGCAGCCCCAGCCGGCAGTCGGAGCCCACACCACGAGAGGCGATgatGAGGAGCTCTTCAACAGCTGGCTCACCACTACTGCAGAGAACTCGAACCAATATCAAAACGGTGTGTATTCTGGCCCATCATCCAATGGAAACCGGCCTCGGCAGAACTCTCGAAAGATGTCTAGCGAGCTGCAAGCCATTCTAGCCCAGCAGAATGGAGCACCATGGGCTGCACGACCTGATAATGGGGAACAGGCCTACATGCAAACGAACTCCTATCT…
	EC89425	pL0M-SC-CsCYCLOPSbDD_Cs_jg53952.t1	aATGGTGGACATTATGAACCGGCGAGTGACTCGCAGCCTCTCCAACGAGCTGGTGGCTCGGCAGGCTGCAGCAGCTCAGCAGGCTGCCTCCCAATCTTATGCAGCTCAAAATGTGAGCTATCATGCACACAATTATCAACTGCAACAACAGCACCAAAACTCTGTTGGGCAGCATGGCTATCTGCCCCCTCCCCATCCCCCTCCCCAGCATCAGCAACATCAGGAGGGCATAAACCATCACCAACATCATCAACATCAGCAGCAGAATCAGCATCAGGGTATGAATGTGGGAATGGGGACTGCCACCATGGGAGGGTCCAATCAGCCATATCCGAGAACCACTAGTGAGGAGATGTTTCTCAACACGTTGATGAGCACACCAATATCGCCTGGGACTCC…
	EC11035	pL0M-SC-MpaCYCLOPS(S122D+S244D)-11035	aATGATGGTAGACGTTCTGGATAGGCGAGTCACGCGAAGTTTGTCGAGTGAGCTACAAGCACGAGCAGCACAATCGGGTTCTTATCTACGCCATGATGTCTCCAGTTACAGTCCACAGCAGCAGAACCACTTGAATCACCTTGGCTATCACGAGGCAGCCGACAGTAGCCTCCATTATGGAATCTCCGGCTCGAACCATATTCATGTGGGCACACCTTATATGAGGAATACGAGCGAGGAGATTTACCTGAGCACTTTGATGGATCCATCCAATGGCATGATAGCTTCAAGTTCTGGCGTGGAAGGCCTCAACTTTTTAGACCCGTTGCAGCCTTCCAACGCAGCTCAAACACATCGAGGAAACGACGAGGAGCTTTTCCACCATTGGATTTCCAATAC…
	EC89285	pL0M-SC-Sn_2015799_IRBN_CYCLOPS	aATGGTGGACATAATGGATCGGCGAGTAACTCGCAGTCTGTCGAACGAGCTACAGGCTAGACAAGCTGCAGCTCAGCAGTCTGCTTCTAATTCATATGTAGTTCCGAGTAGCTATCATGCGCATTCACAGAGTTTTCAACAGCAACAGCATAATAGCTCTGTAGGGCAGGGTTATCATCATCAACAACAGCATCAGCAGCAACATCAGGAGCCTACCAGTGGCGGCATGAGTCATCACCACCATCATCAGCAGTCACTAGTGGGCATAAATGGAGGCGTGGGAGTGGCAGGGGGTGCAACATATCTTCGCACCACGAGTGATGAAATGTGGAACACTCTGATGAACACGCCGTTGTCACCTGGGACACCCACGATGGAGGCTGCGTCACTTGGATTTTT…
	EC15199	pL0M-SC-MtCYCLOPS	aATGGAAGGGAGAGGATTTTCTGGTTTATACAAGAATTCAAGTGAGGAGTTATTCTTGAAAACAGTGATGGAGAGTCCTATTGGTATGCCGGTACCTACCATGGAGATGTTAGGATTCAAGACTGTTTCTCAAAGCTTTCGCACCGATAGTGAAGAGCTTTTCAAACGCTGGCTAACAAATGATCAAGAGGGATACAATTCATCAAGCATGGGACTTAACAGTCGTTTGTCGAAGAGAATATCAACTGAAATAGCTAATATGTCTAATCAACAACACATTGGTGTGGCTTCAGAAGGAAGAAACAATGATAAATCATGCTTACAAAATAACTTCTTGGCAAATGATGTTTCAAGTGATTTCAATTTTCCAATCAGAGATCCTGTTGATAGAGAATTGCA…
	EC10390	pL0M-SC-MtCCaMK-Kinase	aATGGGATATGGAACAAGAAAACTCTCAGATGAATATGAAGTTTCAGAAATTCTAGGTAGAGGTGGATTTTCTGTTGTTAGAAAAGGTACAAAAAAATCAAGCATTGAAGAAGAAAAATCACAATCACAAGTAGCAATCAAAACCCTAAGAAGGTTAGGTGCTTCAAATAACCCTAGTGGATTACCAAGAAAAAAAGATATTGGAGAAAAAAGCACAATAGGGTTCCCTACAATGAGACAAGTTTCAGTTTCAGATACATTACTAACAAATGAGATACTTGTAATGAGGCGAATAGTCGAAAACGTTTCGCCACATCCAAATGTGATTGATCTTTATGATGTATATGAGGACACAAATGGTGTTCATCTTGTTCTTGAGCTTTGTTCCGGTGGTGAACT…
Primers used to create SgRNA
2684	MpaERS1_CRISPR2 FWD	cataGAATAGGCAACTATAACCAAG
2685	MpaERS1_CRISPR2 REV	aaacCTTGGTTATAGTTGCCTATTC
2688	MpaERS2_CRISPR2 REV	aaacCGACAAACCTCTTCTTATTC
2689	MpaERS2_CRISPR2 FWD	cataGAATAAGAAGAGGTTTGTCG
2691	MpaERS2_CRISPR3 FWD	cataGATCCGGATGGAAAAGCCCCG
2692	MpaERS2_CRISPR3 REV	aaacCGGGGCTTTTCCATCCGGATC
