## Supplementary material for "Symbiotic diversification relies on an ancestral gene network in plants": Table S12 Source of data used to re-estimate DEGs during AMS.xlsx

### Sheet: Sheet1
species	spCode	SRR	Treatment	DOI
Medicago truncatula	Medtru_1	SRR5259325	Mock	10.1016/j.cub.2012.09.044
Medicago truncatula	Medtru_1	SRR5259326	Mock	10.1016/j.cub.2012.09.044
Medicago truncatula	Medtru_1	SRR5259327	Mock	10.1016/j.cub.2012.09.044
Medicago truncatula	Medtru_1	SRR5259328	Mock	10.1016/j.cub.2012.09.044
Medicago truncatula	Medtru_2	SRR5259321	Mock	10.1016/j.cub.2012.09.044
Medicago truncatula	Medtru_2	SRR5259322	Mock	10.1016/j.cub.2012.09.044
Medicago truncatula	Medtru_2	SRR5259323	Mock	10.1016/j.cub.2012.09.044
Medicago truncatula	Medtru_2	SRR5259324	Mock	10.1016/j.cub.2012.09.044
Medicago truncatula	Medtru_3	SRR5259317	Mock	10.1016/j.cub.2012.09.044
Medicago truncatula	Medtru_3	SRR5259318	Mock	10.1016/j.cub.2012.09.044
Medicago truncatula	Medtru_3	SRR5259319	Mock	10.1016/j.cub.2012.09.044
Medicago truncatula	Medtru_3	SRR5259320	Mock	10.1016/j.cub.2012.09.044
Medicago truncatula	Medtru_1	SRR5259313	Myc	10.1016/j.cub.2012.09.044
Medicago truncatula	Medtru_1	SRR5259314	Myc	10.1016/j.cub.2012.09.044
Medicago truncatula	Medtru_1	SRR5259315	Myc	10.1016/j.cub.2012.09.044
Medicago truncatula	Medtru_1	SRR5259316	Myc	10.1016/j.cub.2012.09.044
Medicago truncatula	Medtru_2	SRR5259309	Myc	10.1016/j.cub.2012.09.044
Medicago truncatula	Medtru_2	SRR5259310	Myc	10.1016/j.cub.2012.09.044
Medicago truncatula	Medtru_2	SRR5259311	Myc	10.1016/j.cub.2012.09.044
Medicago truncatula	Medtru_2	SRR5259312	Myc	10.1016/j.cub.2012.09.044
Medicago truncatula	Medtru_3	SRR5259305	Myc	10.1016/j.cub.2012.09.044
Medicago truncatula	Medtru_3	SRR5259306	Myc	10.1016/j.cub.2012.09.044
Medicago truncatula	Medtru_3	SRR5259307	Myc	10.1016/j.cub.2012.09.044
Medicago truncatula	Medtru_3	SRR5259308	Myc	10.1016/j.cub.2012.09.044
Medicago truncatula	Medtru_4	SRR10506590	Mock	10.1093/jxb/eraa193
Medicago truncatula	Medtru_4	SRR10506589	Mock	10.1093/jxb/eraa193
Medicago truncatula	Medtru_4	SRR10506588	Mock	10.1093/jxb/eraa193
Medicago truncatula	Medtru_4	SRR10506584	Myc	10.1093/jxb/eraa193
Medicago truncatula	Medtru_4	SRR10506583	Myc	10.1093/jxb/eraa193
Medicago truncatula	Medtru_4	SRR10506581	Myc	10.1093/jxb/eraa193
Lotus japonicus	Lotjap	DRR001921	Mock	PRJDB2819
Lotus japonicus	Lotjap	DRR001922	Mock	PRJDB2819
Lotus japonicus	Lotjap	DRR001923	Mock	PRJDB2819
Lotus japonicus	Lotjap	DRR001924	Myc	PRJDB2819
Lotus japonicus	Lotjap	DRR001925	Myc	PRJDB2819
Lotus japonicus	Lotjap	DRR001926	Myc	PRJDB2819
Lotus japonicus	Lotjap	DRR001930	Mock	PRJDB2819
Lotus japonicus	Lotjap	DRR001931	Mock	PRJDB2819
Lotus japonicus	Lotjap	DRR001932	Mock	PRJDB2819
Helianthus annuus	Helann_1	SRR6267163	Myc	10.1038/s41598-017-18445-0
Helianthus annuus	Helann_1	SRR6267162	Myc	10.1038/s41598-017-18445-0
Helianthus annuus	Helann_1	SRR6267157	Myc	10.1038/s41598-017-18445-0
Helianthus annuus	Helann_1	SRR6267159	Mock	10.1038/s41598-017-18445-0
Helianthus annuus	Helann_1	SRR6267160	Mock	10.1038/s41598-017-18445-0
Helianthus annuus	Helann_1	SRR6267161	Mock	10.1038/s41598-017-18445-0
Helianthus annuus	Helann_2	SRR6267156	Myc	10.1038/s41598-017-18445-0
Helianthus annuus	Helann_2	SRR6267166	Myc	10.1038/s41598-017-18445-0
Helianthus annuus	Helann_2	SRR6267167	Myc	10.1038/s41598-017-18445-0
Helianthus annuus	Helann_2	SRR6267158	Mock	10.1038/s41598-017-18445-0
Helianthus annuus	Helann_2	SRR6267164	Mock	10.1038/s41598-017-18445-0
Helianthus annuus	Helann_2	SRR6267165	Mock	10.1038/s41598-017-18445-0
Oryza sativa	Orysat_1	SRR14752275	Myc	10.1073/pnas.1504142112
Oryza sativa	Orysat_1	SRR14752276	Myc	10.1073/pnas.1504142112
Oryza sativa	Orysat_1	SRR14752277	Myc	10.1073/pnas.1504142112
Oryza sativa	Orysat_1	SRR14752284	Mock	10.1073/pnas.1504142112
Oryza sativa	Orysat_1	SRR14752286	Mock	10.1073/pnas.1504142112
Oryza sativa	Orysat_1	SRR14752287	Mock	10.1073/pnas.1504142112
Oryza sativa	Orysat_2	SRR14752285	Myc	10.1073/pnas.1504142112
Oryza sativa	Orysat_2	SRR14752296	Myc	10.1073/pnas.1504142112
Oryza sativa	Orysat_2	SRR14752297	Myc	10.1073/pnas.1504142112
Oryza sativa	Orysat_2	SRR14752291	Mock	10.1073/pnas.1504142112
Oryza sativa	Orysat_2	SRR14752292	Mock	10.1073/pnas.1504142112
Oryza sativa	Orysat_2	SRR14752293	Mock	10.1073/pnas.1504142112
Solanum lycopersicum	Sollyc	SRR16643547	Myc	10.1016/j.xplc.2022.100429
Solanum lycopersicum	Sollyc	SRR16643548	Myc	10.1016/j.xplc.2022.100429
Solanum lycopersicum	Sollyc	SRR16643549	Myc	10.1016/j.xplc.2022.100429
Solanum lycopersicum	Sollyc	SRR16643550	Mock	10.1016/j.xplc.2022.100429
Solanum lycopersicum	Sollyc	SRR16643551	Mock	10.1016/j.xplc.2022.100429
Solanum lycopersicum	Sollyc	SRR16643552	Mock	10.1016/j.xplc.2022.100429
Zea mays	Zeamay	SRR9669028	Myc	10.3390/ijms20184491
Zea mays	Zeamay	SRR9669032	Myc	10.3390/ijms20184491
Zea mays	Zeamay	SRR9669033	Myc	10.3390/ijms20184491
Zea mays	Zeamay	SRR9669029	Mock	10.3390/ijms20184491
Zea mays	Zeamay	SRR9669030	Mock	10.3390/ijms20184491
Zea mays	Zeamay	SRR9669031	Mock	10.3390/ijms20184491
